# Lineage-mixed neurodevelopmental programs in pediatric sarcomas nominate tumor-selective surface antigen pairs

**DOI:** 10.64898/2026.10.28.762504

**Authors:** Alessandro Davini, Xueying Liu, Jackie L. Norrie, Jihye Hwang, Vishwajeeth Pagala, Stephanie D. Byrum, Anthony High, Michael A. Dyer, Heather Sheppard, Anand G. Patel, Paul Geeleher

## Abstract

Pediatric solid tumors have low mutational burden, frequent oncogenic gene fusions, and developmental origins in arrested progenitor cells. Single-cell RNA-seq (scRNA-seq) could represent an ideal tool to assess whether these convergent biological features yield shared therapeutic vulnerabilities. However, while existing tools can extract gene expression programs for pan-tumor single-cell data, interpreting them requires domain expertise across many disciplines and diseases. Here, we analyzed a pan-pediatric scRNA-seq atlas of 266 patient- and xenograft-derived samples across 22 pediatric solid tumor types. To address the bottleneck between gene program identification and interpretation, we developed an AI agent framework built on off-the-shelf large language models (e.g., Gemini 2.5) to interpret gene expression programs at the level of human experts, but at much greater scale and speed. Our agent identified ectopic expression of neuronal marker genes as a unique feature of several fusion-driven sarcomas. This gene expression pattern resulted in tumor-specific co-expression of mixed mesenchymal/neuronal surface markers, providing a plausible therapeutic window to target these tumor types using emerging AND-gated therapeutic strategies, such as bispecific antibody-drug conjugates (ADCs) and bispecific CAR-T cells. As proof of principle, we nominated and validated STEAP1/NPTXR as a Ewing sarcoma candidate cell surface target pair. Together, this work delivers a pan-pediatric solid tumor scRNA-seq atlas, establishes a generalizable and accessible AI-based framework that complements existing single-cell methods by automating interpretation of pan-disease single-cell atlases, and nominates new bispecific ADC/CAR-T targets for catastrophic pediatric cancers.
