## Supplementary Table 5 for "Lineage-mixed neurodevelopmental programs in pediatric sarcomas nominate tumor-selective surface antigen pairs"

### Sheet: Sheet 1
Sample_ID	Category	Proportions Neuro (y)	Disease	Source	Sarcomas_label (x)	Cell_count_tot	Cell_count_Neuro	GEPs1	Authors Notes
SJOS030279_D1	Neurodevelopment	0	OS	patient	Other_sarcomas_patient	0	0	NA	Note that osteosarcomas are only appearing near the top of this list when there are small numbers of cells captured. When there are large numbers of cells they are universally near tar the bottom (i.e. low proportion of neuronal-like cells), this neuronal gene enrichment in osteosarcoma does not appear a robust result. Additional note: 0 cell count implies that some cells were marked as "cancer" …
SJOS030605_D1	Neurodevelopment	0	OS	patient	Other_sarcomas_patient	0	0	NA	Note: 0 cell count implies that some cells were marked as "cancer" by NumBat, but none crossed a GMM-defined activity threshold on any GEP (could be explained by e.g. low signal in the data due to e.g. a technical issue)
SJOS030645_D2	Neurodevelopment	0	OS	patient	Other_sarcomas_patient	0	0	NA	Note: 0 cell count implies that some cells were marked as "cancer" by NumBat, but none crossed a GMM-defined activity threshold on any GEP (could be explained by e.g. low signal in the data due to e.g. a technical issue)
SJSTS030383_D2	Neurodevelopment	0.5	URCS	patient	Other_sarcomas_patient	2	1	39 (100%)
SJDSRCT030722_X1	Neurodevelopment	0.333	DSRCT	xenograft	EWS+DSRCT_xenograft	3	1	66 (100%)
SJSTS030383_D1	Neurodevelopment	0.75	URCS	patient	Other_sarcomas_patient	4	3	120 (66.7%), 75 (33.3%)
SJOS030441_X1	Neurodevelopment	0.5	OS	xenograft	Other_sarcomas_xenograft	4	2	120 (50%), 85 (50%)	Program 85 does not actually have a strong neuronal enrichment, despite being grouped there by Gemini. It also has some very odd features, including being massively highly expressed in a single cell, thus this is likely not a robust results.
SJOS001132_M1	Neurodevelopment	0.25	OS	patient	Other_sarcomas_patient	4	1	39 (100%)
SJOS013768_D1_repB	Neurodevelopment	0.25	OS	patient	Other_sarcomas_patient	4	1	39 (100%)
SJOS016016_D1	Neurodevelopment	0.25	OS	patient	Other_sarcomas_patient	4	1	120 (100%)
SJRHB049188_D1	Neurodevelopment	0.25	ERMS	patient	Other_sarcomas_patient	4	1	118 (100%)
SJOS063822_A1	Neurodevelopment	1	OS	patient	Other_sarcomas_patient	5	5	120 (40%), 85 (40%), 39 (20%)
SJRHB063825_X1	Neurodevelopment	0.4	ERMS	xenograft	Other_sarcomas_xenograft	5	2	39 (50%), 85 (50%)
SJOS013768_M1	Neurodevelopment	0.2	OS	patient	Other_sarcomas_patient	5	1	75 (100%)
SJOS013769_D1	Neurodevelopment	0.2	OS	patient	Other_sarcomas_patient	5	1	66 (100%)	Note that osteosarcomas are only appearing near the top of this list when there are small numbers of cells captured. When there are large numbers of cells they are universally near tar the bottom (i.e. low proportion of neuronal-like cells), this neuronal gene enrichment in osteosarcoma does not appear a robust result.
SJOS013768_X1	Neurodevelopment	0	OS	xenograft	Other_sarcomas_xenograft	5	0	NA
SJRHB030705_X1	Neurodevelopment	0.5	ARMS	xenograft	Other_sarcomas_xenograft	6	3	39 (33.3%), 46 (33.3%), 85 (33.3%)
SJEWS063834_A1	Neurodevelopment	0.167	EWS	patient	EWS+DSRCT_patient	6	1	131 (100%)
SJRHB015721_D1	Neurodevelopment	0.167	ERMS	patient	Other_sarcomas_patient	6	1	85 (100%)
SJRHB000026_X1_barcodeA_sn	Neurodevelopment	0.286	ERMS	xenograft	Other_sarcomas_xenograft	7	2	131 (50%), 39 (50%)
SJRHB063823_X1	Neurodevelopment	0.286	ERMS	xenograft	Other_sarcomas_xenograft	7	2	39 (100%)
SJRHB013759_X1_early	Neurodevelopment	0.143	ARMS	xenograft	Other_sarcomas_xenograft	7	1	39 (100%)	Note that osteosarcomas are only appearing near the top of this list when there are small numbers of cells captured. When there are large numbers of cells they are universally near tar the bottom (i.e. low proportion of neuronal-like cells), this neuronal gene enrichment in osteosarcoma does not appear a robust result.
SJOS030101_D1	Neurodevelopment	0	OS	patient	Other_sarcomas_patient	7	0	NA
SJOS010930_D1	Neurodevelopment	0.5	OS	patient	Other_sarcomas_patient	8	4	120 (50%), 85 (50%)
SJEWS049193_X1	Neurodevelopment	0.667	EWS	xenograft	EWS+DSRCT_xenograft	9	6	112 (33.3%), 131 (16.7%), 16 (16.7%), 39 (16.7%), 75 (16.7%)	Note that osteosarcomas are only appearing near the top of this list when there are small numbers of cells captured. When there are large numbers of cells they are universally near tar the bottom (i.e. low proportion of neuronal-like cells), this neuronal gene enrichment in osteosarcoma does not appear a robust result.
SJOS003939_X2_sn	Neurodevelopment	0.333	OS	xenograft	Other_sarcomas_xenograft	9	3	39 (33.3%), 75 (33.3%), 85 (33.3%)	Note that osteosarcomas are only appearing near the top of this list when there are small numbers of cells captured. When there are large numbers of cells they are universally near tar the bottom (i.e. low proportion of neuronal-like cells), this neuronal gene enrichment in osteosarcoma does not appear a robust result.
SJOS001112_M2	Neurodevelopment	0.222	OS	patient	Other_sarcomas_patient	9	2	39 (50%), 85 (50%)
SJOS031478_D1	Neurodevelopment	0.222	OS	patient	Other_sarcomas_patient	9	2	131 (50%), 39 (50%)
SJOS063833_D1	Neurodevelopment	0.1	OS	patient	Other_sarcomas_patient	10	1	85 (100%)
SJSS063828_D1	Neurodevelopment	0	SS	patient	Other_sarcomas_patient	11	0	NA	Note that osteosarcomas are only appearing near the top of this list when there are small numbers of cells captured. When there are large numbers of cells they are universally near tar the bottom (i.e. low proportion of neuronal-like cells), this neuronal gene enrichment in osteosarcoma does not appear a robust result.
SJOS030597_D1	Neurodevelopment	0.083	OS	patient	Other_sarcomas_patient	12	1	85 (100%)
SJOS001116_M2	Neurodevelopment	0.308	OS	patient	Other_sarcomas_patient	13	4	120 (50%), 85 (50%)
SJRHB030787_D1	Neurodevelopment	0	ARMS	patient	Other_sarcomas_patient	13	0	NA	Note that osteosarcomas are only appearing near the top of this list when there are small numbers of cells captured. When there are large numbers of cells they are universally near tar the bottom (i.e. low proportion of neuronal-like cells), this neuronal gene enrichment in osteosarcoma does not appear a robust result.
SJRHB046156_A2	Neurodevelopment	0.429	ARMS	patient	Other_sarcomas_patient	14	6	39 (66.7%), 118 (16.7%), 85 (16.7%)	Note that osteosarcomas are only appearing near the top of this list when there are small numbers of cells captured. When there are large numbers of cells they are universally near tar the bottom (i.e. low proportion of neuronal-like cells), this neuronal gene enrichment in osteosarcoma does not appear a robust result.
SJOS001107_X3	Neurodevelopment	0.214	OS	xenograft	Other_sarcomas_xenograft	14	3	131 (33.3%), 39 (33.3%), 85 (33.3%)
SJOS001105_X1	Neurodevelopment	0.188	OS	xenograft	Other_sarcomas_xenograft	16	3	39 (100%)
SJOS001132_X1	Neurodevelopment	0.188	OS	xenograft	Other_sarcomas_xenograft	16	3	39 (33.3%), 75 (33.3%), 85 (33.3%)
SJOS003939_X1	Neurodevelopment	0.188	OS	xenograft	Other_sarcomas_xenograft	16	3	39 (100%)
SJRHB010463_M1	Neurodevelopment	0	ARMS	patient	Other_sarcomas_patient	16	0	NA	Note that osteosarcomas are only appearing near the top of this list when there are small numbers of cells captured. When there are large numbers of cells they are universally near tar the bottom (i.e. low proportion of neuronal-like cells), this neuronal gene enrichment in osteosarcoma does not appear a robust result.
SJOS001127_M1	Neurodevelopment	0.167	OS	patient	Other_sarcomas_patient	18	3	85 (66.7%), 75 (33.3%)	Note that osteosarcomas are only appearing near the top of this list when there are small numbers of cells captured. When there are large numbers of cells they are universally near tar the bottom (i.e. low proportion of neuronal-like cells), this neuronal gene enrichment in osteosarcoma does not appear a robust result.
SJGIST030657_D1	Neurodevelopment	0.053	GIST	patient	Other_sarcomas_patient	19	1	82 (100%)	Note that osteosarcomas are only appearing near the top of this list when there are small numbers of cells captured. When there are large numbers of cells they are universally near tar the bottom (i.e. low proportion of neuronal-like cells), this neuronal gene enrichment in osteosarcoma does not appear a robust result.
SJSS063828_X1	Neurodevelopment	0	SS	xenograft	Other_sarcomas_xenograft	24	0	NA	Note that osteosarcomas are only appearing near the top of this list when there are small numbers of cells captured. When there are large numbers of cells they are universally near tar the bottom (i.e. low proportion of neuronal-like cells), this neuronal gene enrichment in osteosarcoma does not appear a robust result.
SJRHB012_Z_barcodeB	Neurodevelopment	0.143	ERMS	xenograft	Other_sarcomas_xenograft	28	4	39 (50%), 131 (25%), 85 (25%)
SJRHB030680_R1_sn	Neurodevelopment	0.029	ERMS	patient	Other_sarcomas_patient	34	1	75 (100%)	Note that osteosarcomas are only appearing near the top of this list when there are small numbers of cells captured. When there are large numbers of cells they are universally near tar the bottom (i.e. low proportion of neuronal-like cells), this neuronal gene enrichment in osteosarcoma does not appear a robust result.
SJOS001108_M1	Neurodevelopment	0.256	OS	patient	Other_sarcomas_patient	39	10	82 (60%), 39 (20%), 120 (10%), 85 (10%)
SJEWS063834_A2	Neurodevelopment	0.875	EWS	patient	EWS+DSRCT_patient	40	35	16 (65.7%), 92 (25.7%), 131 (5.7%), 97 (2.9%)	Note that osteosarcomas are only appearing near the top of this list when there are small numbers of cells captured. When there are large numbers of cells they are universally near tar the bottom (i.e. low proportion of neuronal-like cells), this neuronal gene enrichment in osteosarcoma does not appear a robust result.
SJRHB000026_R2	Neurodevelopment	0.146	ERMS	patient	Other_sarcomas_patient	41	6	14 (33.3%), 39 (33.3%), 28 (16.7%), 75 (16.7%)	Note that osteosarcomas are only appearing near the top of this list when there are small numbers of cells captured. When there are large numbers of cells they are universally near tar the bottom (i.e. low proportion of neuronal-like cells), this neuronal gene enrichment in osteosarcoma does not appear a robust result.
SJRMSTB1907698	Neurodevelopment	0	ERMS	patient	Other_sarcomas_patient	48	0	NA	Note that osteosarcomas are only appearing near the top of this list when there are small numbers of cells captured. When there are large numbers of cells they are universally near tar the bottom (i.e. low proportion of neuronal-like cells), this neuronal gene enrichment in osteosarcoma does not appear a robust result.
SJRHB012_Z_barcodeA	Neurodevelopment	0.036	ERMS	xenograft	Other_sarcomas_xenograft	56	2	39 (100%)	Note that osteosarcomas are only appearing near the top of this list when there are small numbers of cells captured. When there are large numbers of cells they are universally near tar the bottom (i.e. low proportion of neuronal-like cells), this neuronal gene enrichment in osteosarcoma does not appear a robust result.
SJRHB030787_X1	Neurodevelopment	0.586	ARMS	xenograft	Other_sarcomas_xenograft	58	34	118 (64.7%), 39 (20.6%), 18 (5.9%), 111 (2.9%), 67 (2.9%), 75 (2.9%)	Note that osteosarcomas are only appearing near the top of this list when there are small numbers of cells captured. When there are large numbers of cells they are universally near tar the bottom (i.e. low proportion of neuronal-like cells), this neuronal gene enrichment in osteosarcoma does not appear a robust result.
SJOS063819_D2	Neurodevelopment	0.033	OS	patient	Other_sarcomas_patient	60	2	120 (50%), 39 (50%)	Note that osteosarcomas are only appearing near the top of this list when there are small numbers of cells captured. When there are large numbers of cells they are universally near tar the bottom (i.e. low proportion of neuronal-like cells), this neuronal gene enrichment in osteosarcoma does not appear a robust result.
SJRHB010928_R1	Neurodevelopment	0.066	ERMS	patient	Other_sarcomas_patient	61	4	112 (25%), 12 (25%), 14 (25%), 39 (25%)	Note that osteosarcomas are only appearing near the top of this list when there are small numbers of cells captured. When there are large numbers of cells they are universally near tar the bottom (i.e. low proportion of neuronal-like cells), this neuronal gene enrichment in osteosarcoma does not appear a robust result.
SJOS010929_D1	Neurodevelopment	0.694	OS	patient	Other_sarcomas_patient	62	43	39 (95.3%), 59 (2.3%), 85 (2.3%)	Note that osteosarcomas are only appearing near the top of this list when there are small numbers of cells captured. When there are large numbers of cells they are universally near tar the bottom (i.e. low proportion of neuronal-like cells), this neuronal gene enrichment in osteosarcoma does not appear a robust result.
SJRHB00026_X2_barcodeC	Neurodevelopment	0.014	ERMS	xenograft	Other_sarcomas_xenograft	70	1	131 (100%)
SJOS016015_D1	Neurodevelopment	0.099	OS	patient	Other_sarcomas_patient	71	7	120 (28.6%), 75 (28.6%), 85 (28.6%), 131 (14.3%)	Note that osteosarcomas are only appearing near the top of this list when there are small numbers of cells captured. When there are large numbers of cells they are universally near tar the bottom (i.e. low proportion of neuronal-like cells), this neuronal gene enrichment in osteosarcoma does not appear a robust result.
SJOS001116_X2	Neurodevelopment	0.423	OS	xenograft	Other_sarcomas_xenograft	78	33	120 (51.5%), 85 (36.4%), 31 (6.1%), 39 (6.1%)
SJRHB011_Y	Neurodevelopment	0.05	ERMS	xenograft	Other_sarcomas_xenograft	80	4	39 (75%), 85 (25%)	Note that osteosarcomas are only appearing near the top of this list when there are small numbers of cells captured. When there are large numbers of cells they are universally near tar the bottom (i.e. low proportion of neuronal-like cells), this neuronal gene enrichment in osteosarcoma does not appear a robust result.
SJOS030272_D1	Neurodevelopment	0.976	OS	patient	Other_sarcomas_patient	82	80	85 (92.5%), 120 (3.8%), 31 (2.5%), 131 (1.2%)
SJOS012409_D1	Neurodevelopment	0.024	OS	patient	Other_sarcomas_patient	82	2	120 (50%), 39 (50%)
SJRHB049189_X1_barcodeA	Neurodevelopment	0.133	ERMS	xenograft	Other_sarcomas_xenograft	83	11	85 (63.6%), 39 (27.3%), 75 (9.1%)
SJRHB00026_X1_barcodeB	Neurodevelopment	0.096	ERMS	xenograft	Other_sarcomas_xenograft	83	8	131 (37.5%), 39 (25%), 14 (12.5%), 37 (12.5%), 75 (12.5%)
SJOS001108_X1	Neurodevelopment	0.241	OS	xenograft	Other_sarcomas_xenograft	87	21	39 (47.6%), 82 (33.3%), 85 (14.3%), 120 (4.8%)
SJRHB030680_X1	Neurodevelopment	0.069	ERMS	xenograft	Other_sarcomas_xenograft	87	6	39 (33.3%), 75 (33.3%), 131 (16.7%), 46 (16.7%)
SJRHB00026_X1_barcodeA	Neurodevelopment	0.102	ERMS	xenograft	Other_sarcomas_xenograft	88	9	131 (33.3%), 39 (33.3%), 85 (22.2%), 14 (11.1%)
SJRHB012_Y_barcodeA	Neurodevelopment	0.043	ERMS	xenograft	Other_sarcomas_xenograft	93	4	131 (25%), 14 (25%), 39 (25%), 85 (25%)
SJRHB00026_X1_barcodeC	Neurodevelopment	0.071	ERMS	xenograft	Other_sarcomas_xenograft	98	7	39 (57.1%), 131 (28.6%), 75 (14.3%)
SJOS046149_R1	Neurodevelopment	0.02	OS	patient	Other_sarcomas_patient	102	2	120 (50%), 39 (50%)	Note that osteosarcomas are only appearing near the top of this list when there are small numbers of cells captured. When there are large numbers of cells they are universally near tar the bottom (i.e. low proportion of neuronal-like cells), this neuronal gene enrichment in osteosarcoma does not appear a robust result.
SJOS012409_X1	Neurodevelopment	0.178	OS	xenograft	Other_sarcomas_xenograft	107	19	85 (84.2%), 39 (15.8%)	Note that osteosarcomas are only appearing near the top of this list when there are small numbers of cells captured. When there are large numbers of cells they are universally near tar the bottom (i.e. low proportion of neuronal-like cells), this neuronal gene enrichment in osteosarcoma does not appear a robust result.
SJRHB013758_X2_barcodeA	Neurodevelopment	0.016	ERMS	xenograft	Other_sarcomas_xenograft	122	2	39 (50%), 85 (50%)
SJRHB011_D	Neurodevelopment	0.227	ERMS	patient	Other_sarcomas_patient	128	29	85 (44.8%), 31 (17.2%), 39 (13.8%), 82 (10.3%), 112 (3.4%), 14 (3.4%), 50 (3.4%), 62 (3.4%)	Note that osteosarcomas are only appearing near the top of this list when there are small numbers of cells captured. When there are large numbers of cells they are universally near tar the bottom (i.e. low proportion of neuronal-like cells), this neuronal gene enrichment in osteosarcoma does not appear a robust result.
SJOS001105_M1	Neurodevelopment	0.089	OS	patient	Other_sarcomas_patient	135	12	46 (41.7%), 39 (33.3%), 120 (8.3%), 82 (8.3%), 85 (8.3%)
SJRHB00026_X2_barcodeB	Neurodevelopment	0.029	ERMS	xenograft	Other_sarcomas_xenograft	139	4	85 (75%), 131 (25%)
SJRHB063823_D1	Neurodevelopment	0.094	ERMS	patient	Other_sarcomas_patient	149	14	46 (57.1%), 85 (28.6%), 39 (14.3%)
SJSTS046147_R1	Neurodevelopment	0.307	EPSARC	patient	Other_sarcomas_patient	150	46	39 (50%), 85 (21.7%), 131 (10.9%), 75 (10.9%), 120 (4.3%), 6 (2.2%)	Note that osteosarcomas are only appearing near the top of this list when there are small numbers of cells captured. When there are large numbers of cells they are universally near tar the bottom (i.e. low proportion of neuronal-like cells), this neuronal gene enrichment in osteosarcoma does not appear a robust result.
SJIFS030375_X1	Neurodevelopment	0.087	IFS	xenograft	Other_sarcomas_xenograft	150	13	85 (76.9%), 39 (23.1%)
SJRHB013758_X1_barcodeA	Neurodevelopment	0.013	ERMS	xenograft	Other_sarcomas_xenograft	152	2	131 (50%), 85 (50%)
SJRMSTB1907697	Neurodevelopment	0.006	ERMS	patient	Other_sarcomas_patient	156	1	131 (100%)	Note that osteosarcomas are only appearing near the top of this list when there are small numbers of cells captured. When there are large numbers of cells they are universally near tar the bottom (i.e. low proportion of neuronal-like cells), this neuronal gene enrichment in osteosarcoma does not appear a robust result.
SJEWS063829_D1	Neurodevelopment	0.946	EWS	patient	EWS+DSRCT_patient	167	158	92 (98.7%), 15 (0.6%), 76 (0.6%)
SJRHB013_X_barcodeA	Neurodevelopment	0.035	ERMS	xenograft	Other_sarcomas_xenograft	173	6	39 (33.3%), 85 (33.3%), 131 (16.7%), 35 (16.7%)
SJOS046149_X1	Neurodevelopment	0.094	OS	xenograft	Other_sarcomas_xenograft	180	17	39 (58.8%), 25 (11.8%), 120 (5.9%), 31 (5.9%), 46 (5.9%), 75 (5.9%), 85 (5.9%)
SJOS063819_X1	Neurodevelopment	0	OS	xenograft	Other_sarcomas_xenograft	215	0	NA
SJRHB049188_X1_barcodeC	Neurodevelopment	0.018	ERMS	xenograft	Other_sarcomas_xenograft	220	4	39 (75%), 14 (25%)
SJRHB000026_R3	Neurodevelopment	0.117	ERMS	patient	Other_sarcomas_patient	239	28	62 (46.4%), 39 (21.4%), 85 (14.3%), 66 (10.7%), 120 (3.6%), 82 (3.6%)
SJRHB00026_X1_barcode	Neurodevelopment	0.016	ERMS	xenograft	Other_sarcomas_xenograft	246	4	39 (50%), 131 (25%), 14 (25%)
SJRHB049189_X1_barcodeB	Neurodevelopment	0.048	ERMS	xenograft	Other_sarcomas_xenograft	251	12	39 (41.7%), 85 (33.3%), 131 (8.3%), 46 (8.3%), 75 (8.3%)
SJRHB030680_R1_sc	Neurodevelopment	0.016	ERMS	patient	Other_sarcomas_patient	251	4	39 (50%), 131 (25%), 75 (25%)
SJEWS049193_X2	Neurodevelopment	0.962	EWS	xenograft	EWS+DSRCT_xenograft	261	251	112 (94%), 16 (4%), 39 (1.6%), 131 (0.4%)
SJRHB015721_X1	Neurodevelopment	0.027	ERMS	xenograft	Other_sarcomas_xenograft	291	8	85 (75%), 39 (25%)
SJRHB010927_D1	Neurodevelopment	0.184	ERMS	patient	Other_sarcomas_patient	305	56	14 (75%), 31 (7.1%), 37 (3.6%), 39 (3.6%), 46 (3.6%), 85 (3.6%), 75 (1.8%), 8 (1.8%)
SJRHB013_X_barcodeB	Neurodevelopment	0.084	ERMS	xenograft	Other_sarcomas_xenograft	320	27	85 (33.3%), 12 (22.2%), 62 (11.1%), 131 (7.4%), 42 (7.4%), 75 (7.4%), 114 (3.7%), 39 (3.7%), 82 (3.7%)	Note that osteosarcomas are only appearing near the top of this list when there are small numbers of cells captured. When there are large numbers of cells they are universally near tar the bottom (i.e. low proportion of neuronal-like cells), this neuronal gene enrichment in osteosarcoma does not appear a robust result.
SJRHB010468_D1	Neurodevelopment	0.062	ARMS	patient	Other_sarcomas_patient	321	20	46 (45%), 39 (35%), 85 (10%), 118 (5%), 72 (5%)
SJOS063833_X1	Neurodevelopment	0.016	OS	xenograft	Other_sarcomas_xenograft	322	5	39 (100%)
SJRHB00026_X2_barcodeA	Neurodevelopment	0.015	ERMS	xenograft	Other_sarcomas_xenograft	331	5	39 (60%), 131 (40%)
SJRHB00026_X2_earlyA	Neurodevelopment	0.023	ERMS	xenograft	Other_sarcomas_xenograft	341	8	39 (50%), 131 (12.5%), 14 (12.5%), 62 (12.5%), 82 (12.5%)
SJRHB013758_D1	Neurodevelopment	0.032	ERMS	patient	Other_sarcomas_patient	342	11	15 (45.5%), 85 (27.3%), 14 (9.1%), 31 (9.1%), 39 (9.1%)
SJRHB013758_X2_barcodeB	Neurodevelopment	0.018	ERMS	xenograft	Other_sarcomas_xenograft	342	6	85 (33.3%), 131 (16.7%), 14 (16.7%), 39 (16.7%), 83 (16.7%)
SJRHB049188_X1_barcodeB	Neurodevelopment	0.023	ERMS	xenograft	Other_sarcomas_xenograft	345	8	39 (37.5%), 85 (37.5%), 131 (12.5%), 75 (12.5%)	Note that osteosarcomas are only appearing near the top of this list when there are small numbers of cells captured. When there are large numbers of cells they are universally near tar the bottom (i.e. low proportion of neuronal-like cells), this neuronal gene enrichment in osteosarcoma does not appear a robust result.
SJRHB00026_X2_earlyB	Neurodevelopment	0.014	ERMS	xenograft	Other_sarcomas_xenograft	358	5	39 (60%), 14 (20%), 85 (20%)
SJRHB010927_X1_barcodeC	Neurodevelopment	0.003	ERMS	xenograft	Other_sarcomas_xenograft	375	1	39 (100%)
SJRHB049189_D1	Neurodevelopment	0.047	ERMS	patient	Other_sarcomas_patient	387	18	37 (27.8%), 46 (22.2%), 12 (11.1%), 39 (11.1%), 85 (11.1%), 15 (5.6%), 18 (5.6%), 97 (5.6%)	Note that osteosarcomas are only appearing near the top of this list when there are small numbers of cells captured. When there are large numbers of cells they are universally near tar the bottom (i.e. low proportion of neuronal-like cells), this neuronal gene enrichment in osteosarcoma does not appear a robust result.
SJRHB031320_D1_sn	Neurodevelopment	0.003	ARMS	patient	Other_sarcomas_patient	389	1	85 (100%)
SJRHB010927_X1_barcodeB	Neurodevelopment	0.005	ERMS	xenograft	Other_sarcomas_xenograft	394	2	131 (50%), 85 (50%)
SJDSRCT049192_D1	Neurodevelopment	0.99	DSRCT	patient	EWS+DSRCT_patient	396	392	66 (51.3%), 82 (48.5%), 62 (0.3%)	Note that osteosarcomas are only appearing near the top of this list when there are small numbers of cells captured. When there are large numbers of cells they are universally near tar the bottom (i.e. low proportion of neuronal-like cells), this neuronal gene enrichment in osteosarcoma does not appear a robust result.
SJEWS063834_X2	Neurodevelopment	0.975	EWS	xenograft	EWS+DSRCT_xenograft	399	389	46 (93.6%), 92 (2.8%), 131 (2.1%), 39 (1.3%), 16 (0.3%)
SJRHB046156_X2	Neurodevelopment	0.993	ARMS	xenograft	Other_sarcomas_xenograft	418	415	118 (97.3%), 18 (0.7%), 59 (0.7%), 39 (0.5%), 46 (0.2%), 67 (0.2%), 82 (0.2%)
SJRHB010928_X1_barcodeA	Neurodevelopment	0.005	ERMS	xenograft	Other_sarcomas_xenograft	418	2	131 (50%), 66 (50%)
SJRHB013758_D2	Neurodevelopment	0.07	ERMS	patient	Other_sarcomas_patient	442	31	82 (32.3%), 85 (22.6%), 39 (12.9%), 14 (6.5%), 75 (6.5%), 131 (3.2%), 15 (3.2%), 25 (3.2%), 42 (3.2%), 46 (3.2%), 97 (3.2%)
SJDSRCT030722_D1	Neurodevelopment	0.985	DSRCT	patient	EWS+DSRCT_patient	455	448	62 (97.5%), 66 (1.1%), 120 (0.9%), 39 (0.2%), 82 (0.2%)
SJRHB010928_X1_barcodeB	Neurodevelopment	0.006	ERMS	xenograft	Other_sarcomas_xenograft	469	3	39 (66.7%), 85 (33.3%)
SJRHB00026_X1_early	Neurodevelopment	0.004	ERMS	xenograft	Other_sarcomas_xenograft	496	2	131 (50%), 39 (50%)
SJEWS063829_X1	Neurodevelopment	0.983	EWS	xenograft	EWS+DSRCT_xenograft	521	512	92 (99.2%), 131 (0.2%), 16 (0.2%), 39 (0.2%), 46 (0.2%)
SJRHB013759_X14_barcodeA	Neurodevelopment	0.004	ARMS	xenograft	Other_sarcomas_xenograft	527	2	131 (100%)
SJST030705_D1	Neurodevelopment	0.015	ARMS	patient	Other_sarcomas_patient	531	8	39 (75%), 18 (12.5%), 46 (12.5%)
SJRHB031320_D1_sc	Neurodevelopment	0.002	ARMS	patient	Other_sarcomas_patient	562	1	82 (100%)
SJOS063833_D2	Neurodevelopment	0.007	OS	patient	Other_sarcomas_patient	587	4	39 (75%), 96 (25%)
SJRHB012405_D1	Neurodevelopment	0.028	ERMS	patient	Other_sarcomas_patient	641	18	39 (33.3%), 59 (22.2%), 8 (11.1%), 131 (5.6%), 46 (5.6%), 65 (5.6%), 82 (5.6%), 85 (5.6%), 97 (5.6%)
SJRHB010927_X1_barcodeA	Neurodevelopment	0.005	ERMS	xenograft	Other_sarcomas_xenograft	662	3	39 (66.7%), 66 (33.3%)	Note that osteosarcomas are only appearing near the top of this list when there are small numbers of cells captured. When there are large numbers of cells they are universally near tar the bottom (i.e. low proportion of neuronal-like cells), this neuronal gene enrichment in osteosarcoma does not appear a robust result.
SJRHB010463_X16_barcode	Neurodevelopment	0.015	ARMS	xenograft	Other_sarcomas_xenograft	780	12	18 (50%), 46 (25%), 39 (8.3%), 75 (8.3%), 85 (8.3%)
SJRHB013759_X1_barcodeB	Neurodevelopment	0	ARMS	xenograft	Other_sarcomas_xenograft	859	0	NA
SJRHB012_R	Neurodevelopment	0.004	ERMS	patient	Other_sarcomas_patient	919	4	39 (75%), 75 (25%)	Note that osteosarcomas are only appearing near the top of this list when there are small numbers of cells captured. When there are large numbers of cells they are universally near tar the bottom (i.e. low proportion of neuronal-like cells), this neuronal gene enrichment in osteosarcoma does not appear a robust result.
SJOS030101_X1	Neurodevelopment	0.003	OS	xenograft	Other_sarcomas_xenograft	933	3	85 (66.7%), 39 (33.3%)
SJRHB063825_R1	Neurodevelopment	0.004	ERMS	patient	Other_sarcomas_patient	942	4	12 (25%), 39 (25%), 41 (25%), 85 (25%)
SJHGS015726_X2	Neurodevelopment	0.733	HGS	xenograft	Other_sarcomas_xenograft	976	715	14 (93.7%), 79 (5.9%), 120 (0.3%), 74 (0.1%)
SJIFS030375_R1	Neurodevelopment	0.002	IFS	patient	Other_sarcomas_patient	996	2	39 (50%), 85 (50%)	Note that osteosarcomas are only appearing near the top of this list when there are small numbers of cells captured. When there are large numbers of cells they are universally near tar the bottom (i.e. low proportion of neuronal-like cells), this neuronal gene enrichment in osteosarcoma does not appear a robust result.
SJOS030279_X1	Neurodevelopment	0.006	OS	xenograft	Other_sarcomas_xenograft	1000	6	85 (83.3%), 39 (16.7%)
SJRHB012_X_barcodeB	Neurodevelopment	0.009	ERMS	xenograft	Other_sarcomas_xenograft	1028	9	39 (33.3%), 85 (33.3%), 131 (11.1%), 75 (11.1%), 82 (11.1%)
SJRHB012_X_barcodeA	Neurodevelopment	0.01	ERMS	xenograft	Other_sarcomas_xenograft	1072	11	85 (45.5%), 120 (9.1%), 131 (9.1%), 39 (9.1%), 82 (9.1%), 83 (9.1%), 97 (9.1%)
SJRHB049188_X1_barcodeA	Neurodevelopment	0.005	ERMS	xenograft	Other_sarcomas_xenograft	1072	5	131 (40%), 39 (40%), 75 (20%)
SJRHB011_X_barcodeB	Neurodevelopment	0.002	ERMS	xenograft	Other_sarcomas_xenograft	1144	2	39 (50%), 83 (50%)
SJRHB013759_X15_barcodeA	Neurodevelopment	0.001	ARMS	xenograft	Other_sarcomas_xenograft	1150	1	82 (100%)	Note that osteosarcomas are only appearing near the top of this list when there are small numbers of cells captured. When there are large numbers of cells they are universally near tar the bottom (i.e. low proportion of neuronal-like cells), this neuronal gene enrichment in osteosarcoma does not appear a robust result.
SJRHB013759_X1_barcodeA	Neurodevelopment	0	ARMS	xenograft	Other_sarcomas_xenograft	1161	0	NA
SJSTS030383_X1	Neurodevelopment	0.007	URCS	xenograft	Other_sarcomas_xenograft	1209	8	14 (62.5%), 120 (25%), 39 (12.5%)
SJRHB013759_X15_barcodeB	Neurodevelopment	0.002	ARMS	xenograft	Other_sarcomas_xenograft	1217	3	39 (100%)
SJRHB013759_X14_barcodeB	Neurodevelopment	0.001	ARMS	xenograft	Other_sarcomas_xenograft	1242	1	39 (100%)
SJRHB011_X_barcodeA	Neurodevelopment	0.002	ERMS	xenograft	Other_sarcomas_xenograft	1320	3	131 (33.3%), 62 (33.3%), 83 (33.3%)
SJUESL03081_X1	Neurodevelopment	0.994	EMBSARC	xenograft	Other_sarcomas_xenograft	1377	1369	85 (98.2%), 31 (1.4%), 21 (0.4%), 131 (0.1%)
SJEWS001321_D2	Neurodevelopment	0.997	EWS	patient	EWS+DSRCT_patient	1413	1409	92 (94.8%), 82 (3.2%), 76 (0.4%), 85 (0.4%), 57 (0.2%), 78 (0.2%), 12 (0.1%), 16 (0.1%), 2 (0.1%), 25 (0.1%), 28 (0.1%), 31 (0.1%), 39 (0.1%), 63 (0.1%), 67 (0.1%), 80 (0.1%)	Note that osteosarcomas are only appearing near the top of this list when there are small numbers of cells captured. When there are large numbers of cells they are universally near tar the bottom (i.e. low proportion of neuronal-like cells), this neuronal gene enrichment in osteosarcoma does not appear a robust result.
SJOS010929_X1	Neurodevelopment	0.004	OS	xenograft	Other_sarcomas_xenograft	1463	6	39 (66.7%), 131 (16.7%), 82 (16.7%)
SJHGS012410_X1	Neurodevelopment	0.273	HGS	xenograft	Other_sarcomas_xenograft	1518	415	14 (94.5%), 79 (2.7%), 120 (1.7%), 39 (1%), 117 (0.2%)
SJEWS063826_D1	Neurodevelopment	0.993	EWS	patient	EWS+DSRCT_patient	1533	1522	97 (95.9%), 46 (1.4%), 16 (1%), 39 (0.7%), 67 (0.5%), 17 (0.1%), 26 (0.1%), 31 (0.1%), 75 (0.1%), 76 (0.1%), 85 (0.1%)
SJRHB012_S	Neurodevelopment	0.005	ERMS	patient	Other_sarcomas_patient	1626	8	50 (25%), 82 (25%), 85 (25%), 39 (12.5%), 75 (12.5%)	Note that osteosarcomas are only appearing near the top of this list when there are small numbers of cells captured. When there are large numbers of cells they are universally near tar the bottom (i.e. low proportion of neuronal-like cells), this neuronal gene enrichment in osteosarcoma does not appear a robust result.
SJRHB013757_X1_barcodeC	Neurodevelopment	0.001	ARMS	xenograft	Other_sarcomas_xenograft	1678	1	82 (100%)	Note that osteosarcomas are only appearing near the top of this list when there are small numbers of cells captured. When there are large numbers of cells they are universally near tar the bottom (i.e. low proportion of neuronal-like cells), this neuronal gene enrichment in osteosarcoma does not appear a robust result.
SJRHB046156_X1_barcodeA	Neurodevelopment	0.129	ARMS	xenograft	Other_sarcomas_xenograft	1699	219	18 (51.1%), 118 (46.6%), 39 (0.9%), 107 (0.5%), 12 (0.5%), 8 (0.5%)
SJRHB031320_X1_subline2	Neurodevelopment	0.001	ARMS	xenograft	Other_sarcomas_xenograft	1740	1	118 (100%)
SJSS049190_R1	Neurodevelopment	0.002	SS	patient	Other_sarcomas_patient	1767	4	28 (50%), 39 (25%), 85 (25%)
SJSTS030383_X2	Neurodevelopment	0.027	URCS	xenograft	Other_sarcomas_xenograft	1790	49	120 (75.5%), 46 (8.2%), 39 (6.1%), 74 (4.1%), 14 (2%), 79 (2%), 85 (2%)
SJRHB013759_A1	Neurodevelopment	0.007	ARMS	patient	Other_sarcomas_patient	1793	12	101 (41.7%), 118 (16.7%), 39 (16.7%), 12 (8.3%), 14 (8.3%), 75 (8.3%)
SJRHB046156_A1	Neurodevelopment	0.987	ARMS	patient	Other_sarcomas_patient	1806	1782	118 (94.8%), 18 (3.1%), 39 (0.5%), 101 (0.4%), 107 (0.3%), 105 (0.1%), 15 (0.1%), 37 (0.1%), 46 (0.1%), 57 (0.1%), 66 (0.1%), 67 (0.1%), 72 (0.1%), 82 (0.1%), 85 (0.1%), 96 (0.1%)
SJCCS030604_R1	Neurodevelopment	0.001	CCSST	patient	Other_sarcomas_patient	1823	1	39 (100%)
SJOS003939_X2_sc	Neurodevelopment	0.001	OS	xenograft	Other_sarcomas_xenograft	1849	2	39 (100%)
SJOS001112_X1	Neurodevelopment	0.001	OS	xenograft	Other_sarcomas_xenograft	1896	2	39 (50%), 59 (50%)
SJRHB013759_A2	Neurodevelopment	0.011	ARMS	patient	Other_sarcomas_patient	1930	22	39 (27.3%), 101 (22.7%), 85 (18.2%), 31 (9.1%), 75 (9.1%), 118 (4.5%), 131 (4.5%), 97 (4.5%)
SJEWS049193_D1	Neurodevelopment	0.983	EWS	patient	EWS+DSRCT_patient	1965	1932	112 (54.1%), 16 (45.2%), 46 (0.2%), 85 (0.2%), 39 (0.1%), 63 (0.1%), 75 (0.1%), 76 (0.1%), 92 (0.1%)
SJEWS001321_X1	Neurodevelopment	0.995	EWS	xenograft	EWS+DSRCT_xenograft	1967	1958	92 (98.1%), 82 (1.1%), 16 (0.6%), 39 (0.1%), 75 (0.1%), 76 (0.1%)	Note that osteosarcomas are only appearing near the top of this list when there are small numbers of cells captured. When there are large numbers of cells they are universally near tar the bottom (i.e. low proportion of neuronal-like cells), this neuronal gene enrichment in osteosarcoma does not appear a robust result.
SJSS049190_X1	Neurodevelopment	0	SS	xenograft	Other_sarcomas_xenograft	1984	0	NA	Note that osteosarcomas are only appearing near the top of this list when there are small numbers of cells captured. When there are large numbers of cells they are universally near tar the bottom (i.e. low proportion of neuronal-like cells), this neuronal gene enrichment in osteosarcoma does not appear a robust result.
SJRHB013757_X1_barcodeB	Neurodevelopment	0.002	ARMS	xenograft	Other_sarcomas_xenograft	2017	4	85 (50%), 39 (25%), 46 (25%)
SJRHB010468_X1	Neurodevelopment	0.008	ARMS	xenograft	Other_sarcomas_xenograft	2018	17	18 (47.1%), 118 (35.3%), 39 (11.8%), 85 (5.9%)
SJRHB015720_X1	Neurodevelopment	0.006	SRMS	xenograft	Other_sarcomas_xenograft	2145	12	85 (50%), 120 (25%), 39 (8.3%), 75 (8.3%), 82 (8.3%)
SJRMSTB1913829	Neurodevelopment	0.002	ERMS	patient	Other_sarcomas_patient	2209	5	39 (40%), 46 (20%), 48 (20%), 85 (20%)
SJRHB046156_X1_barcodeC	Neurodevelopment	0.092	ARMS	xenograft	Other_sarcomas_xenograft	2216	204	118 (51%), 18 (46.1%), 113 (0.5%), 116 (0.5%), 67 (0.5%), 8 (0.5%), 85 (0.5%), 96 (0.5%)	Note that osteosarcomas are only appearing near the top of this list when there are small numbers of cells captured. When there are large numbers of cells they are universally near tar the bottom (i.e. low proportion of neuronal-like cells), this neuronal gene enrichment in osteosarcoma does not appear a robust result.
SJOS063833_X2	Neurodevelopment	0	OS	xenograft	Other_sarcomas_xenograft	2235	1	39 (100%)	Note that osteosarcomas are only appearing near the top of this list when there are small numbers of cells captured. When there are large numbers of cells they are universally near tar the bottom (i.e. low proportion of neuronal-like cells), this neuronal gene enrichment in osteosarcoma does not appear a robust result.
SJRHB012405_X1_barcodeA	Neurodevelopment	0.002	ERMS	xenograft	Other_sarcomas_xenograft	2290	5	131 (60%), 39 (20%), 85 (20%)	Note that osteosarcomas are only appearing near the top of this list when there are small numbers of cells captured. When there are large numbers of cells they are universally near tar the bottom (i.e. low proportion of neuronal-like cells), this neuronal gene enrichment in osteosarcoma does not appear a robust result.
SJRHB046156_X1_barcodeB	Neurodevelopment	0.144	ARMS	xenograft	Other_sarcomas_xenograft	2291	329	118 (66.3%), 18 (32.2%), 82 (0.6%), 39 (0.3%), 75 (0.3%), 85 (0.3%)	Note that osteosarcomas are only appearing near the top of this list when there are small numbers of cells captured. When there are large numbers of cells they are universally near tar the bottom (i.e. low proportion of neuronal-like cells), this neuronal gene enrichment in osteosarcoma does not appear a robust result.
SJCCS030604_X1	Neurodevelopment	0.001	CCSST	xenograft	Other_sarcomas_xenograft	2341	3	39 (66.7%), 92 (33.3%)	Note that osteosarcomas are only appearing near the top of this list when there are small numbers of cells captured. When there are large numbers of cells they are universally near tar the bottom (i.e. low proportion of neuronal-like cells), this neuronal gene enrichment in osteosarcoma does not appear a robust result.
SJRHB013757_X1_barcodeA	Neurodevelopment	0	ARMS	xenograft	Other_sarcomas_xenograft	2348	0	NA	Note that osteosarcomas are only appearing near the top of this list when there are small numbers of cells captured. When there are large numbers of cells they are universally near tar the bottom (i.e. low proportion of neuronal-like cells), this neuronal gene enrichment in osteosarcoma does not appear a robust result.
SJRHB013757_D2	Neurodevelopment	0.004	ARMS	patient	Other_sarcomas_patient	2568	9	72 (44.4%), 31 (11.1%), 39 (11.1%), 41 (11.1%), 46 (11.1%), 82 (11.1%)	Note that osteosarcomas are only appearing near the top of this list when there are small numbers of cells captured. When there are large numbers of cells they are universally near tar the bottom (i.e. low proportion of neuronal-like cells), this neuronal gene enrichment in osteosarcoma does not appear a robust result.
SJRHB012405_X1_barcodeC	Neurodevelopment	0.002	ERMS	xenograft	Other_sarcomas_xenograft	2668	6	8 (33.3%), 131 (16.7%), 39 (16.7%), 46 (16.7%), 83 (16.7%)
SJRHB012405_X1_barcodeB	Neurodevelopment	0.004	ERMS	xenograft	Other_sarcomas_xenograft	2690	11	8 (63.6%), 131 (27.3%), 116 (9.1%)
SJDSRCT049192_R1	Neurodevelopment	0.996	DSRCT	patient	EWS+DSRCT_patient	2697	2686	66 (99.7%), 62 (0.3%), 39 (0%), 82 (0%)
SJOS013769_X1	Neurodevelopment	0.005	OS	xenograft	Other_sarcomas_xenograft	2854	14	82 (57.1%), 39 (14.3%), 85 (14.3%), 131 (7.1%), 46 (7.1%)
SJOS001107_M2	Neurodevelopment	0.002	OS	patient	Other_sarcomas_patient	3048	7	85 (71.4%), 21 (14.3%), 39 (14.3%)
SJDSRCT049192_X3	Neurodevelopment	0.997	DSRCT	xenograft	EWS+DSRCT_xenograft	3057	3049	66 (98.8%), 82 (1%), 39 (0.2%)
SJDSRCT046151_D1	Neurodevelopment	0.998	DSRCT	patient	EWS+DSRCT_patient	3083	3078	82 (97.9%), 66 (1.8%), 46 (0.2%), 62 (0.1%), 76 (0.1%), 42 (0%)
SJHGS015726_X1	Neurodevelopment	0.093	HGS	xenograft	Other_sarcomas_xenograft	3284	305	14 (91.5%), 79 (6.2%), 39 (1%), 117 (0.7%), 131 (0.3%), 85 (0.3%)
SJOS016015_X1	Neurodevelopment	0.002	OS	xenograft	Other_sarcomas_xenograft	6362	13	85 (38.5%), 31 (30.8%), 120 (7.7%), 39 (7.7%), 75 (7.7%), 82 (7.7%)
