## Supplementary Table 10 for "Lineage-mixed neurodevelopmental programs in pediatric sarcomas nominate tumor-selective surface antigen pairs"

### Sheet: TA-18-00008 (EWS)
Dx	Row	Column	age	sex	location	EWSR1 FISH	EWSR1::FLI1 RT-PCR	NPTXR	STEAP1	membranous	colocalization	notes
Ewing's Sarcoma	1	A	5	M	humerus	positive	unknown	2+	1+	indeterminate	yes
Ewing's Sarcoma	1	B	16	F	clavicle	positive	unknown	4+	2+	yes	yes
Ewing's Sarcoma	1	C	13	F	kidney	positive	unknown	4+	3+	yes	yes
Ewing's Sarcoma	1	D	18	F	tibia	positive	positive	4+	3+	yes	yes
Ewing's Sarcoma	1	E	11	F	abdominal	positive	positive	3+	3+	yes	yes
Ewing's Sarcoma	2	A	15	M	neck	positive	positive	2+	3+	yes	no
Ewing's Sarcoma	2	B	9	M	iliac	positive	positive	2+	1+	yes	no
Ewing's Sarcoma	2	C	9	M	L3 vertebra	positive	unknown	4+	3+	yes	no
Ewing's Sarcoma	2	D	10	F	calf primary; lung met	unknown	positive	4+	4+	yes	yes
Ewing's Sarcoma	2	E	7	F	hip	positive	positive	4+	3+	yes	yes
Ewing's Sarcoma	3	A	15	M	ankle	positive	unknown	2+	1+	yes	no
Ewing's Sarcoma	3	B	15	M	chest wall	positive	positive	3+	2+	yes	yes
Ewing's Sarcoma	3	C	16	M	chest wall (post-chemo)	positive	positive	0	3+	yes	no
Ewing's Sarcoma	3	D	17	F	pancreas	positive	positive	0	3+	yes	no
Ewing's Sarcoma	3	E	4	M	pelvic	positive	unknown	4+	3+	yes	yes
Ewing's Sarcoma	4	A	18	F	ovary	positive	positive	4+	3+	yes	yes
Ewing's Sarcoma	4	B	8	F	orbital	positive	unknown	3+	2+	yes	yes
Ewing's Sarcoma	4	C	12	F	flank	positive	unknown	4+	3+	yes	yes
Ewing's Sarcoma	4	D	6	M	thoracic	positive	unknown	1+	4+	yes	no
Ewing's Sarcoma	4	E	13	M	paraspinal	positive	positive	2+	4+	yes	yes
CIC-rearranged sarcoma	5	A	11	M	neck	unknown	unknown	0	0	no	no
Control	5	B						0	0	no	no
Control	5	C						0	0	no	no
Control	5	D						0	0	no	no

### Sheet: TA-18-00014 (DSRCT)
Dx	Row	Column	age	sex	location	EWSR1 FISH	EWSR1::WT1 RT-PCR	NPTXR	STEAP1	membranous	colocalization	notes
Desmoplastic small round cell tumors - DSRCT	1	A	2	F	retroauricular	unknown	unknown	0	0	no	no
Desmoplastic small round cell tumors - DSRCT	1	B	17	M	abdominal	positive	positive	0	1+	no	no
Desmoplastic small round cell tumors - DSRCT	1	C	22	F	abdominal	positive	positive	1+	0	yes	no
Desmoplastic small round cell tumors - DSRCT	1	D	20	M	abdominal	unknown	positive	0	0	no	no
Desmoplastic small round cell tumors - DSRCT	1	E	11	M	mediastinum	unknown	positive	-	-	-	-	core missing
Desmoplastic small round cell tumors - DSRCT	1	F	15	M	abdominal	positive	positive	0	2+	yes	no
Desmoplastic small round cell tumors - DSRCT	2	A	3	F	abdominal wall	unknown	unknown	4+	4+	yes	yes
Desmoplastic small round cell tumors - DSRCT	2	B	22	M	chest wall	positive	positive	0	3+	yes	no
Desmoplastic small round cell tumors - DSRCT	2	C	21	M	abdominal	positive	unknown	1+	2+	yes	no
Desmoplastic small round cell tumors - DSRCT	2	D	7	M	abdominal	positive	unknown	1+	2+	yes	no
Desmoplastic small round cell tumors - DSRCT	2	E	3	M	temporal	positive	unknown	4+	2+	yes	no
Desmoplastic small round cell tumors - DSRCT	2	F	7	F	abdominal	positive	unknown	0	3+	yes	no
Control	3	A						0	0	no	no
Control	3	B						1+	0	no	no
Control	3	C						0	0	no	no

### Sheet: TA-17-00007 (WT)
Dx	Row	Column	age	sex	location	NPTXR	STEAP1	membranous	colocalization	notes
Wilms Tumor Non-Anaplastic	1	A	-	-	Kidney	0	0	no	no
Wilms Tumor Non-Anaplastic	1	B	-	-	Kidney	0	0	no	no
Wilms Tumor Non-Anaplastic	1	C	-	-	Kidney	-	-	-	-	core missing
Wilms Tumor Non-Anaplastic	1	D	-	-	Kidney	-	-	-	-	core missing
Wilms Tumor Non-Anaplastic	1	E	-	-	Kidney	0	0	no	no
Wilms Tumor Non-Anaplastic	1	F	-	-	Kidney	0	0	no	no
Control	1	G	-	-	Tonsil	0	0	no	no
Wilms Tumor Non-Anaplastic	2	A	-	-	Kidney	0	0	no	no
Wilms Tumor Non-Anaplastic	2	B	-	-	Kidney	0	0	no	no
Wilms Tumor Non-Anaplastic	2	C	-	-	Kidney	-	-	-	-	core missing
Wilms Tumor Non-Anaplastic	2	D	-	-	Kidney	0	0	no	no
Wilms Tumor Non-Anaplastic	2	E	-	-	Kidney	0	0	no	no
Wilms Tumor Non-Anaplastic	2	F	-	-	Kidney	0	0	no	no
Control	2	G	-	-	Kidney	0	0	no	no
Wilms Tumor Non-Anaplastic	3	A	-	-	Kidney	-	-	-	-	core missing
Wilms Tumor Non-Anaplastic	3	B	-	-	Kidney	-	-	-	-	core missing
Wilms Tumor Non-Anaplastic	3	C	-	-	Kidney	-	-	-	-	core missing
Wilms Tumor Non-Anaplastic	3	D	-	-	Kidney	-	-	-	-	core missing
Wilms Tumor Non-Anaplastic	3	E	-	-	Kidney	0	0	no	no
Wilms Tumor Non-Anaplastic	3	F	-	-	Kidney	0	0	no	no
Control	3	G	-	-	Cervix	0	0	no	no
Wilms Tumor Non-Anaplastic	4	E	-	-	Kidney	0	0	no	no
Wilms Tumor Non-Anaplastic	4	F	-	-	Kidney	0	0	no	no
Control	4	G	-	-	Tonsil	0	0	no	no

### Sheet: TA-18-00017 (OS)
Dx	Row	Column	age	sex	location	NPTXR	STEAP1	membranous	colocalization	notes
Osteosarcoma	1	A	-	-	Bone	0	0	no	no
Osteosarcoma	1	B	-	-	Bone	0	0	no	no
Osteosarcoma	1	C	-	-	Bone	0	0	no	no
Osteosarcoma	1	D	-	-	Bone	0	0	no	no
Osteosarcoma	1	E	-	-	Bone	0	0	no	no
Osteosarcoma	2	A	-	-	Bone	-	-	-	-	core missing
Osteosarcoma	2	B	-	-	Bone	0	0	no	no
Osteosarcoma	2	C	-	-	Bone	0	0	no	no
Osteosarcoma	2	D	-	-	Bone	1+	1+	yes	no
Osteosarcoma	2	E	-	-	Bone	0	0	no	no
Osteosarcoma	3	A	-	-	Bone	0	0	no	no
Osteosarcoma	3	B	-	-	Bone	0	0	no	no
Osteosarcoma	3	C	-	-	Bone	0	0	no	no
Osteosarcoma	3	D	-	-	Bone	0	0	no	no
Osteosarcoma	3	E	-	-	Bone	0	0	no	no
Osteosarcoma	4	A	-	-	Bone	0	0	no	no
Control	4	B	-	-	Kidney	0	0	no	no
Control	4	C	-	-	Tonsil	0	0	no	no
Control	4	D	-	-	Placenta	0	0	no	no

### Sheet: TA-22-00002 (NB)
Dx	Row	Column	age	sex	location	NPTXR	STEAP1	membranous	colocalization	notes
Neuroblastoma	1	A	-	-	Adrenal	0	0	no	no
Neuroblastoma	1	B	-	-	Adrenal	0	0	no	no
Neuroblastoma	1	C	-	-	Adrenal	0	0	no	no
Neuroblastoma	1	D	-	-	Adrenal	0	0	no	no
Neuroblastoma	1	E	-	-	Adrenal	0	0	no	no
Neuroblastoma	1	F	-	-	Adrenal	0	0	no	no
Neuroblastoma	2	A	-	-	Adrenal	0	0	no	no
Neuroblastoma	2	B	-	-	Adrenal	0	0	no	no
Neuroblastoma	2	C	-	-	Adrenal	-	-	-	-	core missing
Neuroblastoma	2	D	-	-	Adrenal	-	-	-	-	core missing
Neuroblastoma	2	E	-	-	Adrenal	1+	1+	no	no
Neuroblastoma	2	F	-	-	Adrenal	1+	1+	no	no
Neuroblastoma	3	A	-	-	Adrenal	0	0	no	no
Neuroblastoma	3	B	-	-	Adrenal	-	-	-	-	core missing
Neuroblastoma	3	C	-	-	Adrenal	0	0	no	no
Neuroblastoma	3	D	-	-	Adrenal	0	0	no	no
Neuroblastoma	3	E	-	-	Adrenal	1+	1+	no	no
Neuroblastoma	3	F	-	-	Adrenal	-	-	-	-	core missing
Neuroblastoma	4	A	-	-	Adrenal	0	0	no	no
Neuroblastoma	4	B	-	-	Adrenal	0	0	no	no
Neuroblastoma	4	E	-	-	Adrenal	0	0	no	no
Neuroblastoma	4	F	-	-	Adrenal	0	0	no	no
Control	5	E	-	-	Adrenal	0	0	no	no
Control	5	F	-	-	Adrenal	0	0	no	no

### Sheet: TA-24-00004 (RMS)
Dx	Row	Column	age	sex	location	NPTXR	STEAP1	membranous	colocalization	notes
Rhabdomyosarcoma	1	B	-	-	Soft Tissue	0	0	no	no
Rhabdomyosarcoma	1	C	-	-	Soft Tissue	0	0	no	no
Rhabdomyosarcoma	1	F	-	-	Soft Tissue	0	0	no	no
Rhabdomyosarcoma	1	G	-	-	Soft Tissue	0	0	no	no
Rhabdomyosarcoma	2	A	-	-	Soft Tissue	0	3+	yes
Rhabdomyosarcoma	2	C	-	-	Soft Tissue	0	0	no	no
Rhabdomyosarcoma	2	D	-	-	Soft Tissue	0	0	no	no
Rhabdomyosarcoma	2	F	-	-	Soft Tissue	0	0	no	no
Rhabdomyosarcoma	2	G	-	-	Soft Tissue	0	0	no	no
Control	2	H	-	-	LymphNode	0	0	no	no
Rhabdomyosarcoma	3	A	-	-	Soft Tissue	0	0	no	no
Rhabdomyosarcoma	3	B	-	-	Soft Tissue	0	0	no	no
Rhabdomyosarcoma	3	D	-	-	Soft Tissue	0	0	no	no
Rhabdomyosarcoma	3	F	-	-	Soft Tissue	0	0	no	no
Rhabdomyosarcoma	3	G	-	-	Soft Tissue	0	0	no	no
Control	3	H	-	-	Muscle	0	0	no	no
Rhabdomyosarcoma	4	A	-	-	Soft Tissue	0	0	no	no
Rhabdomyosarcoma	4	B	-	-	Soft Tissue	0	0	no	no
Rhabdomyosarcoma	4	C	-	-	Soft Tissue	0	0	no	no
Rhabdomyosarcoma	4	D	-	-	Soft Tissue	0	0	no	no
Rhabdomyosarcoma	4	E	-	-	Soft Tissue	0	0	no	no
Rhabdomyosarcoma	4	F	-	-	Soft Tissue	0	0	no	no
Rhabdomyosarcoma	4	G	-	-	Soft Tissue	0	0	no	no
Rhabdomyosarcoma	1	A	-	-	Soft Tissue	-	-	-	-	core missing
Rhabdomyosarcoma	1	D	-	-	Soft Tissue	-	-	-	-	core missing
Rhabdomyosarcoma	1	E	-	-	Soft Tissue	-	-	-	-	core missing
Control	1	H	-	-	Tonsil	-	-	-	-	core missing
Rhabdomyosarcoma	2	B	-	-	Soft Tissue	-	-	-	-	core missing
Rhabdomyosarcoma	2	E	-	-	Soft Tissue	-	-	-	-	core missing
Rhabdomyosarcoma	3	C	-	-	Soft Tissue	-	-	-	-	core missing
Rhabdomyosarcoma	3	E	-	-	Soft Tissue	-	-	-	-	core missing
